# Concerted epithelial and stromal changes during progression of Barrett’s Esophagus to invasive adenocarcinoma exposed by multi-scale, multi-omics analysis

**DOI:** 10.1101/2023.06.08.544265

**Authors:** Michael K. Strasser, David L. Gibbs, Philippe Gascard, Joanna Bons, John W. Hickey, Christian M. Schürch, Yuqi Tan, Sarah Black, Pauline Chu, Alican Ozkan, Nathan Basisty, Veena Sangwan, Jacob Rose, Samah Shah, Sophie Camilleri-Broet, Pierre-Oliver Fiset, Nicolas Bertos, Julie Berube, Haig Djambazian, Rui Li, Spyridon Oikonomopoulos, Daffolyn Rachael Fels-Elliott, Sarah Vernovsky, Elee Shimshoni, Deborah Collyar, Ann Russell, Ioannis Ragoussis, Matthew Stachler, James R. Goldenring, Stuart McDonald, Donald E. Ingber, Birgit Schilling, Garry P. Nolan, Thea D. Tlsty, Sui Huang, Lorenzo E. Ferri

**Author notes:** equal contribution (Michael K. Strasser, David L. Gibbs, Donald E. Ingber, Birgit Schilling, Garry P. Nolan, Thea D. Tlsty, Sui Huang, Lorenzo E. Ferri).

## Abstract

Esophageal adenocarcinoma arises from Barrett’s esophagus, a precancerous metaplastic replacement of squamous by columnar epithelium in response to chronic inflammation. Multi-omics profiling, integrating single-cell transcriptomics, extracellular matrix proteomics, tissue-mechanics and spatial proteomics of 64 samples from 12 patients’ paths of progression from squamous epithelium through metaplasia, dysplasia to adenocarcinoma, revealed shared and patient-specific progression characteristics. The classic metaplastic replacement of epithelial cells was paralleled by metaplastic changes in stromal cells, ECM and tissue stiffness. Strikingly, this change in tissue state at metaplasia was already accompanied by appearance of fibroblasts with characteristics of carcinoma-associated fibroblasts and of an NK cell-associated immunosuppressive microenvironment. Thus, Barrett’s esophagus progresses as a coordinated multi-component system, supporting treatment paradigms that go beyond targeting cancerous cells to incorporating stromal reprogramming.

Graphical Abstract. To obtain a comprehensive picture of the coordinated changes in epithelial, stromal and immune compartments during development of Barrett’s-associated esophageal adenocarcinoma, patient-matched samples corresponding to various phases of disease progression were collected from 12 patients, each of which had at a given time point lesions at multiple stages progression (matched-normal, metaplasia, dysplasia, and carcinoma). Matched “normal” gastric tissues were also collected. These sample were analyzed by single cell RNA-sequencing (scRNAseq) for single-cell resolution transcriptomics and Copy Number Variant (CNV), by proteomics for extracellular matrix (ECM) proteins, by Atomic Force Microscopy (AFM for tissue stiffness and by CODEX spatial proteomics imaging The integrative multi-omics analysis exposed drastic alterations in cell type composition and shifts in cell states in all three compartments. A large subpopulation of fibroblasts absent in the normal esophagus and characteristic of dysplasia and adenocarcinoma sample, that based on markers would indeed be considered cancer associated fibroblasts (CAF), appeared already in the metaplastic phase. This fibroblast subpopulation had transcriptomes virtually indistinguishable with fibroblasts of the cancer free gastric epithelium in these patients
