## Supplemental Table 1 for "Concerted epithelial and stromal changes during progression of Barrett’s Esophagus to invasive adenocarcinoma exposed by multi-scale, multi-omics analysis"

### Sheet: For Statistics
Patient	SampleName	Procedure	Histopath_Dx	scRNAseq_marker_Dx	CNV	Notes_Dx	Sex	Age	Race	Treatment	MAIN_DIAGNOSIS	Invasive	HG_dyspalsia	LG_dysplasia	Columnar_mucosal_non_dysp	Parietal_Cells	Chief_Cells	Paneth_Cells	Intestinal_metaplasia_BE	Normal_Gastric	Normal_Squam_Mucosa	Treatment_modality_chemo	Clinincal_Stage	Pathology	AJCC_Stage	Grade	Disease_Status	Barretts_Length	Reflux_History	Use_of_PPI	Use_ASA_NSAID	Comorbidities	Smoking_status	Barretts_history	Barretts_Length_Prague_Classification)
E07	E07A	SR	NS		0		M	58	Caucasian	N	Normal stomach	0	0	0	0	NA	NA	NA	0	90	0	N	cT3N1	pT3N3	IIIB	Moderate	AWD_metastatic	C10M10	Longstanding	Rare	None	Anxiety	No	No known BE prior	C10M10
E07	E07B	SR	T		0.84		M	58	Caucasian	N	Adenocarcinoma	100	0	0	0	NA	NA	NA	0	0	0	N	cT3N1	pT3N3	IIIB	Moderate	AWD_metastatic	C10M10	Longstanding	Rare	None	Anxiety	No	No known BE prior	C10M10
E07	E07C	SR	D		0.71		M	58	Caucasian	N	Dysplasia	0	0	60	35	NA	NA	NA	5	0	0	N	cT3N1	pT3N3	IIIB	Moderate	AWD_metastatic	C10M10	Longstanding	Rare	None	Anxiety	No	No known BE prior	C10M10
E07	E07D1	SR	D		0.67		M	58	Caucasian	N	Dysplasia	0	30	60	10	NA	NA	NA	0	0	0	N	cT3N1	pT3N3	IIIB	Moderate	AWD_metastatic	C10M10	Longstanding	Rare	None	Anxiety	No	No known BE prior	C10M10
E07	E07D2	SR	D		0.09	enriched in stomach PGA/PGC/CBLIF but AQP5	M	58	Caucasian	N	Dysplasia	0	0	10	0	NA	NA	NA	0	90	0	N	cT3N1	pT3N3	IIIB	Moderate	AWD_metastatic	C10M10	Longstanding	Rare	None	Anxiety	No	No known BE prior	C10M10
E08	E08A	B	M		0.01		M	67	Caucasian	N	Metaplasia	0	0	0	0	NA	NA	NA	100	0	0	N	cT1bN1	ypT0N0	0	Well	AND	C5M5	Longstanding	10 years	None	PVD, HTN, Cholesterolemia	Ex	Progressor; on surveillance for 10 years	C5M5
E08	E08B	B	TDM		0.07	enriched in stomach CBLIF/GKN1	M	67	Caucasian	N	Not specified	0	10	20	0	NA	NA	NA	60	10	0	N	cT1bN1	ypT0N0	0	Well	AND	C5M5	Longstanding	10 years	None	PVD, HTN, Cholesterolemia	Ex	Progressor; on surveillance for 10 years	C5M5
E08	E08C	B	T		0.61		M	67	Caucasian	N	Adenocarcinoma	80	0	0	0	NA	NA	NA	20	0	0	N	cT1bN1	ypT0N0	0	Well	AND	C5M5	Longstanding	10 years	None	PVD, HTN, Cholesterolemia	Ex	Progressor; on surveillance for 10 years	C5M5
E08	E08D	B	NE		0		M	67	Caucasian	N	Normal esophagus	0	0	0	0	NA	NA	NA	0	0	100	N	cT1bN1	ypT0N0	0	Well	AND	C5M5	Longstanding	10 years	None	PVD, HTN, Cholesterolemia	Ex	Progressor; on surveillance for 10 years	C5M5
E11	E11A	B	NS		0		M	70	Caucasian	N	Normal stomach	0	0	0	0	Y	Y	N	0	100	0	N	cT3N1	ypT3N1	IIB	Well	no a FU	C3M5	Longstanding	Yes	None	None	Ex	No known BE prior	C3M5
E11	E11B	B	MT		0.48		M	70	Caucasian	N	Adenocarcinoma	70	0	0	0	NA	NA	NA	30	0	0	N	cT3N1	ypT3N1	IIB	Well	no a FU	C3M5	Longstanding	Yes	None	None	Ex	No known BE prior	C3M5
E11	E11C	B	TM		0.8		M	70	Caucasian	N	Adenocarcinoma	90	0	0	0	NA	NA	NA	0	0	10	N	cT3N1	ypT3N1	IIB	Well	no a FU	C3M5	Longstanding	Yes	None	None	Ex	No known BE prior	C3M5
E11	E11D	B	M		0.1		M	70	Caucasian	N	Metaplasia	0	0	0	0	NA	NA	NA	95	0	5	N	cT3N1	ypT3N1	IIB	Well	no a FU	C3M5	Longstanding	Yes	None	None	Ex	No known BE prior	C3M5
E11	E11E	B	NE		0		M	70	Caucasian	N	Normal esophagus	0	0	0	0	NA	NA	NA	0	0	100	N	cT3N1	ypT3N1	IIB	Well	no a FU	C3M5	Longstanding	Yes	None	None	Ex	No known BE prior	C3M5
E12	E12A	SR	NE		0		M	58	Caucasian	N	Normal esophagus	0	0	0	0	NA	NA	NA	0	0	100	N	cT1bN0	pT1aN0	IB	Poor	AND	C1M2	Longstanding	4 years	Chronic use	NIDDM, Cholesterolemia, OA	Yes	Progressor; on surveillance for 6 years	C1M2
E12	E12B	SR	T	looks like M // MS: majority of cells look like NS, small percentage is T	0.08	?? MS: Tumor sample "contaminated" by ~80% NS	M	58	Caucasian	N	Adenocarcinoma	30	5	0	20	Y	Y	N	0	40	<5	N	cT1bN0	pT1aN0	IB	Poor	AND	C1M2	Longstanding	4 years	Chronic use	NIDDM, Cholesterolemia, OA	Yes	Progressor; on surveillance for 6 years	C1M2
E12	E12C	SR	MDT	MS: very little epi-cells in scRNAseq	0		M	58	Caucasian	N	Adenocarcinoma+HGD+BE	40	5	0	20	Y	Y	N	30	0	5	N	cT1bN0	pT1aN0	IB	Poor	AND	C1M2	Longstanding	4 years	Chronic use	NIDDM, Cholesterolemia, OA	Yes	Progressor; on surveillance for 6 years	C1M2
E12	E12D	SR	NS		0		M	58	Caucasian	N	Normal stomach	0	0	0	0	Y	Y	N	0	100	0	N	cT1bN0	pT1aN0	IB	Poor	AND	C1M2	Longstanding	4 years	Chronic use	NIDDM, Cholesterolemia, OA	Yes	Progressor; on surveillance for 6 years	C1M2
E14	E14A	SR	NE		0		M	49	Caucasian	N	Normal esophagus	0	0	0	0	NA	NA	NA	0	0	100	N	cT2N0	pT1bN0	IA	Poor	AND	C1M4	4 years of moderate GERD	4 years	None	Crohns in remission	No	Progressor; on surveillance for 4 years	C1M4
E14	E14B	SR	T		0.7	HEPATOID	M	49	Caucasian	N	Adenocarcinoma	60	20	0	0	NA	NA	NA	5	10	5	N	cT2N0	pT1bN0	IA	Poor	AND	C1M4	4 years of moderate GERD	4 years	None	Crohns in remission	No	Progressor; on surveillance for 4 years	C1M4
E14	E14C	SR	M		0.03	enriched in stomach PGA/PGC/CBLIF	M	49	Caucasian	N	Metaplasia	0	0	0	5	N	Y	N	10	80	5	N	cT2N0	pT1bN0	IA	Poor	AND	C1M4	4 years of moderate GERD	4 years	None	Crohns in remission	No	Progressor; on surveillance for 4 years	C1M4
E14	E14D	SR	D		0.07		M	49	Caucasian	N	Dysplasia	0	55	0	0	NA	NA	NA	10	15	20	N	cT2N0	pT1bN0	IA	Poor	AND	C1M4	4 years of moderate GERD	4 years	None	Crohns in remission	No	Progressor; on surveillance for 4 years	C1M4
E14	E14E	SR	NS		0		M	49	Caucasian	N	Normal stomach	0	0	0	0	NA	NA	NA	0	100	0	N	cT2N0	pT1bN0	IA	Poor	AND	C1M4	4 years of moderate GERD	4 years	None	Crohns in remission	No	Progressor; on surveillance for 4 years	C1M4
E17	E17A	B	T		0.26		F	59	Caucasian	N	Adenocarcinoma	100	0	0	0	NA	NA	NA	0	0	0	N	cT3N0	ypT3N0	IIA	Poor	AWD_metastatic	C4M5	None	None	None	Dysphagia	Yes	No known BE prior	C4M5
E17	E17B	B	M		0.01	enriched in stomach LIPF/PGA/PGC/CBLIF	F	59	Caucasian	N	Metaplasia	0	0	0	0	NA	NA	NA	70	0	30	N	cT3N0	ypT3N0	IIA	Poor	AWD_metastatic	C4M5	None	None	None	Dysphagia	Yes	No known BE prior	C4M5
E17	E17C	B	MD		0.01	enriched in stomach LIPF	F	59	Caucasian	N	Metaplasia	0	0	0	0	NA	NA	NA	100	0	0	N	cT3N0	ypT3N0	IIA	Poor	AWD_metastatic	C4M5	None	None	None	Dysphagia	Yes	No known BE prior	C4M5
E17	E17D	B	NE		0		F	59	Caucasian	N	Normal esophagus	0	0	0	0	NA	NA	NA	0	0	100	N	cT3N0	ypT3N0	IIA	Poor	AWD_metastatic	C4M5	None	None	None	Dysphagia	Yes	No known BE prior	C4M5
E17	E17E	B	NS		0		F	59	Caucasian	N	Normal gastric	0	0	0	0	NA	NA	NA	0	100	0	N	cT3N0	ypT3N0	IIA	Poor	AWD_metastatic	C4M5	None	None	None	Dysphagia	Yes	No known BE prior	C4M5
E19	E19A	SR	T		0.52		F	74	Caucasian	N	Adenocarcinoma	90	0	0	0	NA	NA	NA	0	5	5	N	cT2N0	pT3N0	IIIA	Moderate	AND	C12M12	Longstanding	Longstanding	None	AVR	No	On surveillance	C12M12
E19	E19B	SR	NE		0		F	74	Caucasian	N	Normal esophagus	0	0	0	0	NA	NA	NA	0	0	100	N	cT2N0	pT3N0	IIIA	Moderate	AND	C12M12	Longstanding	Longstanding	None	AVR	No	On surveillance	C12M12
E19	E19C	SR	NS		0.01		F	74	Caucasian	N	Normal stomach	0	0	0	0	NA	NA	NA	0	100	0	N	cT2N0	pT3N0	IIIA	Moderate	AND	C12M12	Longstanding	Longstanding	None	AVR	No	On surveillance	C12M12
E19	E19D	SR	T	MS: 90% NS cells	0	enriched in stomach PGA/PGC/CBLIF	F	74	Caucasian	N	Adenocarcinoma	65	0	0	0	NA	NA	NA	0	2.5	30	N	cT2N0	pT3N0	IIIA	Moderate	AND	C12M12	Longstanding	Longstanding	None	AVR	No	On surveillance	C12M12
E19	E19E	SR	NS	MS: very similar to E19D	0.01		F	74	Caucasian	N	Normal stomach	30	0	0	10	Y	N	N	0	0	60	N	cT2N0	pT3N0	IIIA	Moderate	AND	C12M12	Longstanding	Longstanding	None	AVR	No	On surveillance	C12M12
E19	E19F	SR	TD		0.65		F	74	Caucasian	N	Normal esophagus	0	0	0	0	NA	NA	NA	0	0	100	N	cT2N0	pT3N0	IIIA	Moderate	AND	C12M12	Longstanding	Longstanding	None	AVR	No	On surveillance	C12M12
E20	E20A	B	NS		0.01		M	63	Caucasian	N	Normal stomach	0	0	0	0	Y	Y	N	0	100	0	N	cT3N0	Got definitive RT	NA	Moderate	AND	C10M12	None	None	ASA	Severe COPD, Schizophrenia	Ex	No known BE prior	C10M12
E20	E20B	B	T		0.65		M	63	Caucasian	N	Adenocarcinoma	100	0	0	0	NA	NA	NA	0	0	0	N	cT3N0	Got definitive RT	NA	Moderate	AND	C10M12	None	None	ASA	Severe COPD, Schizophrenia	Ex	No known BE prior	C10M12
E20	E20C	B	M		0.03		M	63	Caucasian	N	Metaplasia	0	0	0	0	NA	NA	NA	100	0	0	N	cT3N0	Got definitive RT	NA	Moderate	AND	C10M12	None	None	ASA	Severe COPD, Schizophrenia	Ex	No known BE prior	C10M12
E20	E20D	B	M		0.04		M	63	Caucasian	N	Metaplasia	0	0	0	0	NA	NA	NA	100	0	0	N	cT3N0	Got definitive RT	NA	Moderate	AND	C10M12	None	None	ASA	Severe COPD, Schizophrenia	Ex	No known BE prior	C10M12
E20	E20E	B	NE		0		M	63	Caucasian	N	Normal esophagus	0	0	0	0	NA	NA	NA	0	0	100	N	cT3N0	Got definitive RT	NA	Moderate	AND	C10M12	None	None	ASA	Severe COPD, Schizophrenia	Ex	No known BE prior	C10M12
E21	E21A	SR	M		0.01		F	68	Caucasian	N	Metaplasia	0	0	0	0	NA	NA	NA	100	0	0	N	cT2N0	pT1aN0	IA	Moderate	AND	C8M10	Longstanding	Yes	ASA	HTN, NIDDM, HypoT4, CKD, bipolar	No	Progressor; on surveillance for 2 years	C8M10
E21	E21B	SR	T		0.84		F	68	Caucasian	N	Adenocarcinoma+HGD+LGD	30	20	20	0	Y	Y	N	0	30	0	N	cT2N0	pT1aN0	IA	Moderate	AND	C8M10	Longstanding	Yes	ASA	HTN, NIDDM, HypoT4, CKD, bipolar	No	Progressor; on surveillance for 2 years	C8M10
E21	E21C	SR	T		0.82		F	68	Caucasian	N	Metaplasia+NE	0	0	0	0	NA	NA	NA	30	0	70	N	cT2N0	pT1aN0	IA	Moderate	AND	C8M10	Longstanding	Yes	ASA	HTN, NIDDM, HypoT4, CKD, bipolar	No	Progressor; on surveillance for 2 years	C8M10
E21	E21D	SR	M		0.02		F	68	Caucasian	N	Metaplasia	0	0	0	0	NA	NA	NA	100	0	0	N	cT2N0	pT1aN0	IA	Moderate	AND	C8M10	Longstanding	Yes	ASA	HTN, NIDDM, HypoT4, CKD, bipolar	No	Progressor; on surveillance for 2 years	C8M10
E21	E21E	SR	NS		0.01		F	68	Caucasian	N	Normal stomach	0	0	0	0	Y	Y	N	0	100	0	N	cT2N0	pT1aN0	IA	Moderate	AND	C8M10	Longstanding	Yes	ASA	HTN, NIDDM, HypoT4, CKD, bipolar	No	Progressor; on surveillance for 2 years	C8M10
E21	E21F	SR	NE		0		F	68	Caucasian	N	Normal esophagus	0	0	0	0	NA	NA	NA	0	0	100	N	cT2N0	pT1aN0	IA	Moderate	AND	C8M10	Longstanding	Yes	ASA	HTN, NIDDM, HypoT4, CKD, bipolar	No	Progressor; on surveillance for 2 years	C8M10
E23	E23A	B	NS		0		M	58	Caucasian	N	Normal stomach	0	0	0	0	Y	Y	N	0	100	0	N	cT3N2	ypT3N1	IIB	Moderate	AND	C6M6	Longstanding	None	NSAID daily	None	Ex	No known BE prior	C6M6
E23	E23B	B	M		0.01		M	58	Caucasian	N	NA	0	0	0	40	NA	NA	NA	40	0	20	N	cT3N2	ypT3N1	IIB	Moderate	AND	C6M6	Longstanding	None	NSAID daily	None	Ex	No known BE prior	C6M6
E23	E23C	B	T		0.38		M	58	Caucasian	N	Adenocarcinoma	95	0	0	0	NA	NA	NA	0	0	5	N	cT3N2	ypT3N1	IIB	Moderate	AND	C6M6	Longstanding	None	NSAID daily	None	Ex	No known BE prior	C6M6
E23	E23D	B	M		0		M	58	Caucasian	N	Metaplasia	0	0	0	0	NA	NA	NA	80	0	20	N	cT3N2	ypT3N1	IIB	Moderate	AND	C6M6	Longstanding	None	NSAID daily	None	Ex	No known BE prior	C6M6
E23	E23E	B	NE		0		M	58	Caucasian	N	Normal esophagus	0	0	0	0	NA	NA	NA	0	0	100	N	cT3N2	ypT3N1	IIB	Moderate	AND	C6M6	Longstanding	None	NSAID daily	None	Ex	No known BE prior	C6M6
E24	E24A	SR	NE		0		F	86	Caucasian	N	Normal esophagus	0	0	0	0	NA	NA	NA	0	100	0	N	cT3N0	pT3N1	IIB	Moderate	AND	C6M6	None	None	None	Atrial fibrillation	No	No known BE prior	C1M3
E24	E24B	SR	T		0		F	86	Caucasian	N	Adenocarcinoma	100	0	0	0	NA	NA	NA	0	0	0	N	cT3N0	pT3N1	IIB	Moderate	AND	C6M6	None	None	None	Atrial fibrillation	No	No known BE prior	C1M3
E24	E24C	SR	M		0		F	86	Caucasian	N	Metaplasia	0	0	10	30	NA	NA	NA	60	0	0	N	cT3N0	pT3N1	IIB	Moderate	AND	C6M6	None	None	None	Atrial fibrillation	No	No known BE prior	C1M3
E24	E24D	SR	TD		0		F	86	Caucasian	N	Adenocarcinoma	70	0	0	0	NA	NA	NA	0	30	0	N	cT3N0	pT3N1	IIB	Moderate	AND	C6M6	None	None	None	Atrial fibrillation	No	No known BE prior	C1M3
E26	E26A	SR	NE	NE	0.01		F	71	Caucasian	N	Normal esophagus	0	0	0	0	NA	NA	NA	0	0	100	N	Ct1bN0	pT1bN0	IA	Moderate	Died without disease	C1M3	None	None	None	Severe Anxiety	Ex	No known BE prior	NA
E26	E26B	SR	T	D? T? DT?	0.66	villin but high proliferation and dysplasia markers	F	71	Caucasian	N	Adenocarcinoma	30	0	0	0	NA	NA	NA	0	0	70	N	Ct1bN0	pT1bN0	IA	Moderate	Died without disease	C1M3	None	None	None	Severe Anxiety	Ex	No known BE prior	NA
E26	E26C	SR	NE	NE/M (NE/M/D/T)	0.01	most epi-cells look metaplastic	F	71	Caucasian	N	Normal esophagus	0	0	0	0	NA	NA	NA	0	40	60	N	Ct1bN0	pT1bN0	IA	Moderate	Died without disease	C1M3	None	None	None	Severe Anxiety	Ex	No known BE prior	NA
E26	E26D	SR	NE	NE	0.04		F	71	Caucasian	N	Normal esophagus	0	0	0	0	NA	NA	NA	0	0	100	N	Ct1bN0	pT1bN0	IA	Moderate	Died without disease	C1M3	None	None	None	Severe Anxiety	Ex	No known BE prior	NA
E26	E26E	SR	NS	NS	0		F	71	Caucasian	N	Normal stomach	0	0	0	0	NA	NA	NA	0	100	0	N	Ct1bN0	pT1bN0	IA	Moderate	Died without disease	C1M3	None	None	None	Severe Anxiety	Ex	No known BE prior	NA
