## Supplemental Table 3 for "Concerted epithelial and stromal changes during progression of Barrett’s Esophagus to invasive adenocarcinoma exposed by multi-scale, multi-omics analysis"

### Sheet: Fine grained celltypes
Cell Browser Data Set	Coarse Grained Name	Fine Grained Cell name	Integrated CODEX name	Cluster (Batch)	Sub-Cluster	Marker
Epithelial cells	Squamous epithelium	Squamous epithelium upper	Esophageal squamous epithelium	16,18,21	10	MUC21, KRT78
Epithelial cells	Squamous epithelium	Squamous epithelium intermediate	Esophageal squamous epithelium	16,18,21	12	GBP6
Epithelial cells	Squamous epithelium	Squamous epithelium basal	Esophageal squamous epithelium	16,18,21	14	KRT5, KRT15
Epithelial cells	GI Epithelium	Gastric mucous secreting cells	Gastric mucous secreting cell	0,3,4,6,8,13,19,20,28,31,33,34,35,36,38,39,40	3	MUC6
Epithelial cells	GI Epithelium	Chief cells	Chief cells	0,3,4,6,8,13,19,20,28,31,33,34,35,36,38,39,40	0	PCG, PGA3, LIPF
Epithelial cells	GI Epithelium	Goblet cells	Goblet cells	0,3,4,6,8,13,19,20,28,31,33,34,35,36,38,39,40	13	SLPI, TCN1, SPINK4, TFF3, ITLN1
Epithelial cells	GI Epithelium	Secretory cells	NA	0,3,4,6,8,13,19,20,28,31,33,34,35,36,38,39,40	18	SLPI, TCN1
Epithelial cells	GI Epithelium	Dysplasia-carcinoma	Epi_dysplasia	0,3,4,6,8,13,19,20,28,31,33,34,35,36,38,39,40	5,11	MKI67
Epithelial cells	GI Epithelium	Foveolar cells	Epi_metaplasia	0,3,4,6,8,13,19,20,28,31,33,34,35,36,38,39,40	4,6,8,15	PLCG2, PHGR1, MUC5AC, MUC1, TFF1
Epithelial cells	GI Epithelium	Gastro-intestinal metaplasia	Epi_metaplasia	0,3,4,6,8,13,19,20,28,31,33,34,35,36,38,39,40	26,7,1,25,2	PHGR1, CDX2, MUC2
Epithelial cells	Neuroendocrine cell	Neuroendocrine cells	Neuroendocrine cell	17	9	PROX1, HEPACAM2
Epithelial cells	Parietal cells	Parietal cells	Parietal cells	29	22	ATP4A, ATP4B, KCNE2
Endothelial cells	Endothelial cells	Venous endothelial cells	Endothelial cell	15,5,30,26	2,3,4,5,8	ACKR1
Endothelial cells	Endothelial cells	Arterial endothelial cells	Endothelial cell	15,5,30,26	1,9,10	SRP14
Endothelial cells	Endothelial cells	Lymphatic endothelial cells	Lymphatic	15,5,30,26	7	CCL21
Endothelial cells	Endothelial cells	Capillary endothelial cells	Endothelial cell	15,5,30,26	0,6,13	PLVAP, SPARC, RGCC, CA4
Endothelial cells	Endothelial cells	Pericytes	Endothelial cell	15,5,30,26	15	NOTCH3, PDGFRB
Macrophages	Monocyte derived cells	Macrophages	Macrophage	10	7,1	TREM2, MSR1
Macrophages	Monocyte derived cells	Monocytes	NA	10	2,3,5,8,10	VCAN
Macrophages	Monocyte derived cells	Dendritic cells	Dendritic cell	10	4,16	CD1A
Macrophages	Monocyte derived cells	Plasmacytoid dendritic cells	Dendritic cell	10	14	IRF7
Macrophages	Neutrophils	Neutrophils	Neutrophil	22	0	FCGR3B
T cells	CD8 T cells	CD8 T cells	CD8+ T cell	1,25	2,4,5,15	CD8A
T cells	CD4 T cells	T regs	CD4+ T cell	2	3	FOXP3
T cells	CD4 T cells	CD4 T cells	CD4+ T cell	2	1,11	CD4, CCR6
T cells	NK cells	NK cells	NA	14	12,7,10	NCAM1, KLRB1
T cells	CD4 T cells	Stressed Dying T cells	NA	nan	8,0	mitochondrial and ribosomal genes
T cells	CD4 T cells	Proliferating T cells	NA	nan	9	STMN1
B cells	B cells	Memory B cells	Plasma cell	11,23	4	IGHG1, IGHG2
B cells	B cells	Plasma cells	Plasma cell	11,23	0,2,3,5,6,7,8,14,16	TNFRSF17
B cells	B cells	Naive B cells	B cell	11,23	1	CXCR4
Fibroblasts	Myofibroblasts	Myofibroblasts-2	Stromal cell	12	4,18	ACTA2, COL4A1
Fibroblasts	Myofibroblasts	Myofibroblasts-1	Stromal cell	12	1	ACTA2, MYH11
Fibroblasts	Fibroblasts	Fibroblasts, NAF	Stromal cell	7	0,2,3,6	CCDC80, FBLN1, COL8A1, PI16
Fibroblasts	Fibroblasts	Fibroblasts, CAF	Stromal cell	7	5,13,21	POSTN
Mast cells	Mast cells	Mast cells	NA	9	0,1,2,3,4,5,6,7,8,9,10,12,18	TPSAB1
Heptatoid	Heptatoid	Heptatoid	NA	27	nan	AFP
