## Supplemental Table 4 for "Concerted epithelial and stromal changes during progression of Barrett’s Esophagus to invasive adenocarcinoma exposed by multi-scale, multi-omics analysis"

### Sheet: Sheet1
Tool:
https://maayanlab.cloud/Enrichr/enrich # Using results from DESeq2 analysis
Fibroblasts (50 genes sorted by adjusted p-value, given to Enrichr)
BioPlanet 2019
Index Name P-value Adjusted p-value Odds Ratio Combined score
1 TGF-beta regulation of extracellular matrix 0.000009587 0.001956 7.66 88.48
2 Collagen biosynthesis and modifying enzymes 0.00001966 0.002005 28.83 312.39
3 BDNF signaling pathway 0.00004579 0.003114 10.53 105.23
4 Extracellular matrix organization 0.00008566 0.004368 19.40 181.73
5 FSH regulation of apoptosis 0.0004947 0.02018 8.48 64.55
6 Interleukin-6 signaling pathway 0.0007455 0.02535 18.66 134.40
7 Peptide G-protein coupled receptors 0.001343 0.03494 9.14 60.45
8 Smooth muscle contraction 0.001370 0.03494 41.52 273.73
9 TSH regulation of gene expression 0.001838 0.04165 13.48 84.93
10 TWEAK regulation of gene expression 0.002066 0.04214 33.21 205.30
MSigDB HallMarks 2020
Index Name P-value Adjusted p-value Odds Ratio Combined score
1 Epithelial Mesenchymal Transition 5.788e-11 1.794e-9 26.00 612.89
2 IL-2/STAT5 Signaling 6.040e-7 0.000009362 16.75 239.89
3 Estrogen Response Late 0.0001398 0.001084 11.26 99.90
4 Myogenesis 0.0001398 0.001084 11.26 99.90
5 Xenobiotic Metabolism 0.001560 0.008059 8.76 56.64
6 p53 Pathway 0.001560 0.008059 8.76 56.64
7 Apoptosis 0.007608 0.03369 8.00 39.01
8 Estrogen Response Early 0.01368 0.04712 6.40 27.47
9 KRAS Signaling Up 0.01368 0.04712 6.40 27.47
ARCHS4 Kinase co-expression
Index Name P-value Adjusted p-value Odds Ratio Combined score
1 PDGFRB human kinase ARCHS4 coexpression 2.907e-9 5.900e-7 17.01 334.31
2 DDR2 human kinase ARCHS4 coexpression 4.842e-8 0.000004914 14.88 250.65
3 MYLK human kinase ARCHS4 coexpression 7.073e-7 0.00003590 12.87 182.23
4 NEK7 human kinase ARCHS4 coexpression 7.073e-7 0.00003590 12.87 182.23
5 PDGFRA human kinase ARCHS4 coexpression 0.00001 0.0003638 10.96 127.38
B cells (50 genes sorted by lowest adj. p-value):
MSigDB Hallmarks of Cancer
Index Name P-value Adjusted p-value Odds Ratio Combined score
1 mTORC1 Signaling 0.001560 0.01950 8.76 56.64
2 Myc Targets V1 0.001560 0.01950 8.76 56.64
3 Unfolded Protein Response 0.002837 0.02365 11.51 67.52
BioPlanet
Index Name P-value Adjusted p-value Odds Ratio Combined score
1 N-glycan trimming in the ER and calnexin/calreticulin cycle 0.0004694 0.008450 75.53 578.84
2 Vitamin B6 metabolism 0.01491 0.07000 81.41 342.39
3 Protein export 0.001632 0.02518 37.74 242.23
4 Protein metabolism 9.329e-9 0.000001008 12.77 236.18
5 Protein processing in the endoplasmic reticulum 0.000003507 0.0001894 16.87 211.85
6 Asparagine N-linked glycosylation 0.00006028 0.001302 21.33 207.25
7 Post-translational protein modification 0.000009108 0.0003279 14.18 164.60
8 Translation 0.00003699 0.0009986 15.07 153.80
When gene ranking sorted by max fold change
Bioplanet
Index Name P-value Adjusted p-value Odds Ratio Combined score
1 Complement cascade 1.566e-11 2.098e-9 54.88 1365.47
2 Pregnenolone biosynthesis 0.01491 0.07399 81.41 342.39
3 Vitamin B6 metabolism 0.01491 0.07399 81.41 342.39
4 Allograft rejection 0.0001076 0.002060 37.39 341.63
5 Graft-versus-host disease 0.0001466 0.002182 33.45 295.27
6 Type 1 diabetes mellitus 0.0001691 0.002266 31.77 275.94
7 MHC class II antigen presentation 0.000005790 0.0001552 22.51 271.4
MSigDB
Index Name P-value Adjusted p-value Odds Ratio Combined score
1 Allograft Rejection 0.0001398 0.002237 11.26 99.90
NK Cells (all 52 genes)
BioPlanet
Index Name P-value Adjusted p-value Odds Ratio Combined score
1 NF-kappaB activation 0.00009879 0.002743 199.44 1839.34
2 Activation of PKC through G-protein coupled receptors 0.0001381 0.002962 159.54 1417.98
3 TF regulation of microRNAs related to cardiac hypertrophy 0.0001838 0.003148 132.95 1143.57
4 4-1BB-dependent immune response 0.00001832 0.001964 71.78 782.96
5 Erythropoietin-mediated neuroprotection through NF-kB 0.0003592 0.004971 88.62 702.88
6 Double stranded RNA-induced gene expression 0.0005078 0.006051 72.50 549.94
7 Interleukin-22 soluble receptor signaling pathway 0.0005078 0.006051 72.50 549.94
8 TNF/stress-related signaling 0.00004639 0.002211 50.83 507.16
9 Interleukin-12-mediated signaling events 7.160e-7 0.0001536 35.26 498.95
10 ATM-mediated phosphorylation of repair proteins 0.01293 0.04517 97.76 425.07
WikPathway
Index Name P-value Adjusted p-value Odds Ratio Combined score
1 TGF-beta Receptor Signaling WP560 5.384e-9 0.000001134 54.08 1029.60
2 TGF-beta receptor signaling in skeletal dysplasias WP4816 8.371e-9 0.000001134 49.91 928.18
3 Thymic Stromal LymphoPoietin (TSLP) Signaling Pathway WP2203 1.38e-7 0.00001 50.42 796.54
4 RAC1/PAK1/p38/MMP2 Pathway WP3303 8.983e-7 0.00006086 33.58 467.50
5 miRNA regulation of prostate cancer signaling pathways WP3981 0.000001572 0.00008520 57.24 764.89
6 PDGF Pathway WP2526 0.000003464 0.0001565 46.09 579.53
7 ncRNAs involved in STAT3 signaling in hepatocellular carcinoma WP4337 0.000004654 0.0001802 122.07 1498.73
8 IL-4 signaling pathway WP395 0.00001167 0.0003410 33.16 376.69
9 Gastrin signaling pathway WP4659 0.00001156 0.0003410 19.36 220.11
10 ESC Pluripotency Pathways WP3931 0.00001258 0.0003410 19.01 214.52
MSigDB Hallmarks of Cancer 2020
Index Name P-value Adjusted p-value Odds Ratio Combined score
1 TGF-beta Signaling 0.0003744 0.004119 23.89 188.46
2 Wnt-beta Catenin Signaling 0.005341 0.03525 19.91 104.16
3 TNF-alpha Signaling via NF-kB 0.0001688 0.002785 10.78 93.61
4 E2F Targets 0.0001688 0.002785 10.78 93.61
5 IL-2/STAT5 Signaling 0.001773 0.01462 8.44 53.48
6 Apoptosis 0.008479 0.04560 7.67 36.58
7 IL-6/JAK/STAT3 Signaling 0.02155 0.05925 9.35 35.87
8 PI3K/AKT/mTOR Signaling 0.03053 0.07751 7.71 26.89
9 G2-M Checkpoint 0.01520 0.04560 6.14 25.70
10 Interferon Gamma Response 0.01520 0.04560 6.14 25.70
KEGG 2021
Index Name P-value Adjusted p-value Odds Ratio Combined score
1 PD-L1 expression and PD-1 checkpoint pathway in cancer 0.000003433 0.0003792 25.16 316.53
2 Th17 cell differentiation 0.000008488 0.0003792 20.70 241.70
3 Toxoplasmosis 0.00001061 0.0003792 19.73 225.95
4 Kaposi sarcoma-associated herpesvirus infection 0.00001051 0.0003792 13.78 158.00
5 Epstein-Barr virus infection 0.00001363 0.0003897 13.14 147.27
6 Pancreatic cancer 0.00004539 0.0006833 23.00 230.05
7 Leishmaniasis 0.00004778 0.0006833 22.69 225.72
8 Measles 0.00003015 0.0006833 15.73 163.74
9 Signaling pathways regulating pluripotency of stem cells 0.00003455 0.0006833 15.27 156.88
10 Salmonella infection 0.00004419 0.0006833 10.58 106.05
BioCarta
Index Name P-value Adjusted p-value Odds Ratio Combined score
1 Trefoil Factors Initiate Mucosal Healing Homo sapiens h tffPathway 0.0001114 0.006892 36.95 336.32
2 Stat3 Signaling Pathway Homo sapiens h stat3Pathway 0.0001838 0.006892 132.95 1143.57
3 IL22 Soluble Receptor Signaling Pathway Homo sapiens h il22bppathway 0.0003592 0.008871 88.62 702.88
4 IL 6 signaling pathway Homo sapiens h il6Pathway 0.0005078 0.008871 72.50 549.94
5 IL 2 signaling pathway Homo sapiens h il2Pathway 0.0005914 0.008871 66.45 493.95
6 ATM Signaling Pathway Homo sapiens h atmPathway 0.0009877 0.01124 49.83 344.83
7 TGF beta signaling pathway Homo sapiens h tgfbPathway 0.001223 0.01124 44.29 297.04
8 EGF Signaling Pathway Homo sapiens h egfPathway 0.001223 0.01124 44.29 297.04
9 NF-kB Signaling Pathway Homo sapiens h nfkbPathway 0.001349 0.01124 41.96 277.26
10 PDGF Signaling Pathway Homo sapiens h pdgfPathway 0.002070 0.01553 33.21 205.22
STAT3, JAK1
Index Name P-value Adjusted p-value Odds Ratio Combined score
1 interleukin-21-mediated signaling pathway (GO:0038114) 0.0001838 0.02400 132.95 1143.57
2 cellular response to interleukin-21 (GO:0098757) 0.0001838 0.02400 132.95 1143.57
3 interleukin-9-mediated signaling pathway (GO:0038113) 0.0002359 0.02400 113.95 951.70
4 cellular response to interleukin-9 (GO:0071355) 0.0002359 0.02400 113.95 951.70
