## Supplemental Table 5 for "Concerted epithelial and stromal changes during progression of Barrett’s Esophagus to invasive adenocarcinoma exposed by multi-scale, multi-omics analysis"

### Sheet: patient_coarse_grained_cell_cou
patient	B cells	CD4 T cells	CD8 T cells	Endothelial cells	Fibroblasts	GI epithelium	Heptatoid cells	Mast cells	Monocyte derived cells	Myofibroblasts	NK cells	Neuroendocrine cells	Neutrophils	Parietal cells	Squamous epithelium	Total
E07	2340	421	673	926	484	13582	3	609	398	222	93	146	20	58	10	19985
E08	617	925	1528	750	100	3780	1	352	212	405	122	313	9	2	565	9681
E11	125	783	633	394	111	3141	2	377	120	49	219	174	2		318	6448
E12	108	1353	2689	335	306	1589		476	128	66	340	117	43	32	174	7756
E14	728	1604	1463	1902	919	4888	646	934	387	402	345	118	18	1	2055	16410
E17	120	629	834	318	191	6221	6	265	262	169	137	163	81	22	492	9910
E19	170	1759	3977	6077	3724	8431	64	1488	901	1459	335	573	484	72	1048	30562
E20	330	545	463	321	227	8620	6	339	257	162	128	367	49	75	10	11899
E21	94	849	732	500	168	6540	4	516	884	48	487	150	155	20	424	11571
E23	728	1096	1073	742	248	9429	8	583	428	378	222	182	24	102	303	15546
E24	252	1315	1184	1077	1252	4540	8	438	651	401	595	155	397		149	12414
E26	219	3035	1927	4360	1784	7245	14	1037	430	712	548	172	96	6	550	22135

### Sheet: patient_fine_grained_cell_count
patient	Arterial endothelial cells	CD4 T cells	CD8 T cells	Capillary endothelial cells	Chief cells	Dendritic cells	Dysplasia-carcinoma	Fibroblasts, CAF	Fibroblasts, NAF	Foveolar cells	Gastric mucous secreting cells	Gastro-intestinal metaplasia	Goblet cells	Lymphatic endothelial cells	Macrophages	Mast cells	Memory B cells	Monocytes	Myofibroblasts-1	Myofibroblasts-2	NK cells	Naive B cells	Neuroendocrine cells	Neutrophils	Parietal cells	Pericytes	Plasma cells	Plasmacytoid dendritic cells	Proliferating T cells	Squamous epithelium basal	Squamous epithelium intermediate	Squamous epithelium upper	Stressed Dying T cells	Submucosal Gland cells	T regs	Venous endothelial cells	Total
E07	141	130	323	203	3129	16	1201	139	325	1857	2272	4685	95	18	181	568	180	138	127	83	81	62	131		52	17	2020	4	1		3	3	157	77	105	503	19027
E08	158	219	779	403	380	68	678	55	36	898	290	1239	118	1	59	318	32	44	112	273	104	42	305	1	2	15	503	1	4	76	242	195	333	6	288	120	8397
E11	61	232	329	139	197	11	781	51	55	519	167	1302	86	3	41	364	13	34	9	37	190	40	165			1	68	14	3	81	45	185	214	2	242	172	5853
E12	92	424	1796	50	279	29	80	38	232	651	161	328	9	59	30	441	1	33	44	4	274	75	108	34	29	1	27	3	3	17	28	125	558	12	171	120	6366
E14	514	369	1007	223	772	55	175	75	737	1381	235	1223	140	116	135	712	21	83	270	53	304	561	84	3		26	116	23	7	101	293	1634	555	381	538	921	13843
E17	55	148	585	82	1290	5	454	48	103	1456	938	1571	143	6	29	248	1	184	90	46	114	37	134	12	16	3	70		3	59	149	247	236	62	144	131	8899
E19	882	426	2777	1584	1523	73	696	535	2665	1005	1610	2945	8	235	124	1383	2	550	742	448	263	33	494	382	43	47	127	13	3	423	353	107	654	32	307	2954	26448
E20	35	212	244	180	1303	34	408	99	104	3880	541	1735	263		35	330	33	122	30	117	121	10	335	7	59	8	265	3	5		1	2	102	6	179	81	10889
E21	96	262	424	151	850	96	752	55	87	1561	386	2505	122	32	81	476	17	475	28	17	456	17	136	111	19	1	51	6	3	107	230	34	148	77	305	201	10375
E23	110	268	516	359	998	104	1537	126	75	2025	781	3266	99	1	87	548	67	113	93	241	202	35	170		101	7	525	12	5	44	93	163	380	14	366	198	13729
E24	264	316	303	166	326	67	525	77	1066	1066	519	1683	121	71	258	298	41	160	297	63	573	94	134	361		3	89	13	4	18	23	101	430	74	462	541	10607
E26	872	1363	1155	525	685	70	929	187	1459	2396	472	2245	121	292	110	977	20	135	361	202	523	40	155	67	6	10	153	16	33	253	188	81	588	32	848	2518	20087
