## Supplemental Table 8 for "Concerted epithelial and stromal changes during progression of Barrett’s Esophagus to invasive adenocarcinoma exposed by multi-scale, multi-omics analysis"

### Sheet: Table_S8_CODEX_pathology_concor
unique_region	Accession number	Sample	Block type	Initial block diagnosis	% invasive	% dysplasia	% metaplasia	% normal squamous	% HG dysplasia	% LG dysplasia	% Glandular	% metaplasia (not glandular)	consensus diagnosis	Sub diagnosis
E08_reg001	AS19-51072	B1	Biopsy	DT	3.33333	53.3333	43.3333	0	48.3333	5	0	43.3333	D	MD
E08_reg002	AS19-51072	D1	Biopsy	NS	0	0	0	100	0	0	0	0	NE	NE
E08_reg003	AS19-51072	D1	Biopsy	NS	0	0	0	100	0	0	0	0	NE	NE
E08_reg004	AS19-51072	C1	Biopsy	MT	60	33.3333	6.66667	0	33.3333	0	0	6.66667	T	MDT
E08_reg005	AS19-51072	C1	Biopsy	MT	50	30	20	0	30	0	0	20	T	MDT
E08_reg006	AS19-51072	A1	Biopsy	M	0	0	100	0	0	0	0	100	M	M
E08_reg007	AS19-51072	A1	Biopsy	M	0	0	100	0	0	0	0	100	M	M
E11_reg001	AS19-60110	C1	Biopsy	MT	98.3333	1.66667	0	0	1.66667	0	0	0	T	T
E11_reg002	AS19-60110	C1	Biopsy	MT	1.66667	35	63.3333	0	1.66667	33.3333	63.3333	0	M	MD
E11_reg003	AS19-60110	B1	Biopsy	MT	1.66667	1.66667	96.6667	0	1.66667	0	0	96.6667	M	M
E11_reg004	AS19-60110	D1	Biopsy	M	0	28.3333	71.6667	0	13.3333	15	16.6667	55	M	MD
E11_reg005	AS19-60110	F1	Biopsy	NS, T	26.6667	0	0	73.3333	0	0	0	0	T	NE, T
E11_reg006	AS19-60110	F1	Biopsy	NS, T	20	0	0	80	0	0	0	0	T	NE, T
E12_reg001	AS19-61941	B5	Resection	MDT	23.3333	63.3333	13.3333	0	53.3333	10	13.3333	0	D	MDT
E12_reg002	AS19-61941	B5	Resection	MDT	0	10	90	0	10	0	80	10	M	MD
E12_reg003	AS19-61941	B5	Resection	MDT	0	0	100	0	0	0	100	0	M	M
E12_reg004	AS19-61941	B5	Resection	MDT	0	0	40	60	0	0	28.3333	11.6667	M	NE, M
E12_reg005	AS19-61941	B5	Resection	MDT	0	0	43.3333	56.6667	0	0	26.6667	16.6667	M	NE, M
E17_reg001	AS20-7514	D1	Biopsy	NS	0	0	3.33333	96.6667	0	0	3.33333	0	NE	NS
E17_reg002	AS20-7514	C1	Biopsy	MD	0	21.6667	78.3333	0	3.33333	18.3333	0	78.3333	M	MD
E17_reg003	AS20-7514	C1	Biopsy	MD	0	16.6667	83.3333	0	0	16.6667	0	83.3333	M	MD
E17_reg004	AS20-7514	A1	Biopsy	T	0	6.66667	93.3333	0	0	6.66667	0	93.3333	M	MD
E17_reg005	AS20-7514	B1	Biopsy	M	97	2	1	0	1	1	0	1	T	T
E17_reg006	AS20-7514	B1	Biopsy	M	0	0	18.3333	81.6667	0	0	11.6667	6.66667	M	NE, M
E18_reg001	AS20-19368	I2	Resection	M	2.5	0	97.5	0	0	0	0	97.5	M	M
E18_reg002	AS20-19368	I2	Resection	M	1.5	3	95.5	0	1.5	1.5	0	95.5	M	M
E18_reg003	AS20-19368	I3	Resection	T	55	0	45	0	0	0	0	45	M	MT
E18_reg004	AS20-19368	I3	Resection	T	97.5	0	0	2.5	0	0	0	0	T	T
E19_reg001	AS20-19912	D6	Resection	NS	0	0	100	0	0	0	100	0	M	M
E19_reg002	AS20-19912	D6	Resection	NS	40	48.3333	5	6.66667	40	8.33333	0	5	D	DT
E19_reg003	AS20-19912	D6	Resection	NS	56.6667	0	10	33.3333	0	0	10	0	T	NE, T
E19_reg004	AS20-19912	D6	Resection	NS	70	0	0	30	0	0	0	0	T	NE, T
