## Supplemental Table 9 for "Concerted epithelial and stromal changes during progression of Barrett’s Esophagus to invasive adenocarcinoma exposed by multi-scale, multi-omics analysis"

### Sheet: Multicycle Information
Cycle	Ax488	Oligo	Clone	Vendor	Catalog #	RRID	Dilution	Exp Time	Notes
1	Blank							500
2	CHGA	2	LK2H10 + PHE5 + CGA/414	Novus	NBP2-34674	AB_2864388	1:100	500
3	CK7	3	OV-TL12/30	Novus	NBP2-47940	AB_790964	1:100	250.000
4	Vimentin	7	RV202	BD	550513	AB_393716	1:200	250.000
5	CD31	68	C31.3+...+...	Novus Bio	NBP2-47785	AB_2811049	1:100	250
6	CD15	14	MMA	BD	559045	AB_397181	1:200	117.647
7	a-SMA	69	poly	Abcam	ab5694	AB_2223021	1:200	200
8	Cytokeratin	67	C-11	Biolegend	628602	AB_439775	1:200	117.647
9	Blank							1.667
10	Blank							1.667
11	Blank							1.667
12	Blank							1.667
13	Blank							1.667
14	Blank							1.667
15	Blank							1.667
16	Blank							1.667
17	Blank							1.667
18	Blank							1.667
19	Blank							1.667
20	Blank							1.667
21	Blank							1.667
22	Blank							1.667
23	Blank							1.667
24	Blank							1.667
25	Blank							1.667
26	Blank							500.000
27	Blank							1.667
Cycle	Cy3	Oligo	Clone			RRID	Dilution	Exp Time	Notes
1	Blank							500
2	MMP-9	80	L51/82	Biolegend	819701	AB_2564833	1:400	117.647
3	PD-L1	11	E1L3N	CST	custom	AB_2922774	1:50	500
4	FoxP3	61	236A/E7	Invitrogen	14-4777-80	AB_467555	1:100	250
5	pH2A.X	57	EP854(2)Y	abcam	ab215967	AB_2864385	1:100	200
6	CD206	55	poly	R&D	AF2534	AB_2063019	1:100	117.647	error in E08
7	CD25	24	4C9	Cell Marque	custom	AB_1157926	1:200	166.667
8	CD20	48	rIGEL/773	Novus	NBP2-54591	AB_2864380	1:200	117.647
9	CD11c	49	EP1347Y	AbCam	ab216655	AB_2864379	1:100	500
10	Bigylcan	26	ab251501	abcam	ab251501	AB_2864376	1:100	500	negative
11	p53	52	D07	Cell Marque	custom	AB_2864403	1:100	166.667
12	EGFR	58	D38B1	CST	custom	AB_2246311	1:100	250
13	HLA-DR	65	EPR3692	AbCam	ab215985	AB_2864390	1:200	117.647
14	BCL-2	41	124	Cell Marque	custom	AB_1158101	1:100	250
15	CDX2	62	D11D10	CST	custom	AB_2797879	1:200	200	negative
16	MUC-2	63	996/1	Novus	NB120-11197	AB_791261	1:200	20
17	CD45	56	2B11+PD7/263	Novus	NBP2-34528	AB_2864384	1:400	83.3333
18	CD57	30	HCD57	Biolegend	322325	AB_2563757	1:200	117.647
19	aDefensin 5	60	EPR14309(B)	abcam	ab245946	AB_2864387	1:200	25
20	CD34	38	QBEnd/10	Novus	NBP2-47909-0.1mg	AB_2864382	1:100	250
21	CD38	66	EPR4106	abcam	ab176886	AB_2864383	1:100	333.333
22	CD163	45	EDHu-1	Novus	NB110-40686	AB_714951	1:200	250
23	CD138	76	B-A38	Invitrogen	MA1-10091	AB_11153181	1:100	66.66667
24	H, K, Pase (PP)	36	2B6	MBITech	D032-3	AB_2063272	1:200	50
25	MUC6	81	CL-H5	abcam	ab212646	ab212646	1:100	117.647
26	Blank							500
27	Blank							1.667
Cycle	Cy5	Oligo	Clone			RRID	Dilution	Exp Time	Notes
1	Blank							500
2	CD36	74	D8L9T	CST	14347	AB_2798458	1:50	500
3	B-catenin	51	14	Cell Marque	custom	AB_1158971	1:100	500
4	CD56	29	MRQ-42	Cell Marque	custom	AB_2861293	1:200	500
5	CD90	21	EPR3132	abcam	ab221607	AB_10563647	1:100	500
6	PD-1	23	D4W2J	CST	86163BF	AB_2864408	1:50	500
7	Ki-67	6	B56	BD	556003	AB_396287	1:200	200
8	CD4	20	EPR6855	Abcam	ab181724	AB_2864377	1:100	500
9	Annexin A1	42	MRQ-3	Cell Marque	custom	AB_1516714	1:200	166.667
10	Nestin	53	196908	Novus	MAB1259	AB_2251304	1:100	117.647
11	CD73	75	poly	R&D	AF5795	AF5795	1:100	250
12	MUC-5AC	79	CLH2	Novus	NBP2-44455-0.1mg	AB_2864386	1:200	117.647
13	COX-2	25	495222	Novus	MAB4198	AB_2084939	1:100	250
14	p63	5	D2K8X	CST	custom	AB_2864410	1:100	333.33
15	CD3	77	MRQ-39	Cell Marque	custom	AB_2864399	1:100	200
16	CD8	8	C8/144B	Cell Marque	custom	AB_2864400	1:200	200
17	PGA3	44	7G3	abcam	ab50123	AB_881968	1:400	50
18	CD68	70	KP-1	Biolegend	916104	AB_2616797	1:100	250
19	Collagen IV	33	poly	Abcam	ab6586	AB_305584	1:200	250
20	Podoplanin	32	D2-40	Biolegend	916606	AB_2565820	1:200	333.333
21	CD11b	28	EPR1344	abcam	ab216445	ab216445	1:100	166.667
22	MUC-1/EMA	59	955	NSJ Bioreagents	V2372SAF	AB_2864392	1:100	117.647
23	Arginase-1	43	poly	Novus	NBP1-32731	AB_10003985	1:100	250
24	CD79a	46	SP18	Cell Marque	Custom	AB_2075640	1:100	200
25	SOX9	72	D8G8H	CST	82630BF	AB_2665492	1:200	50	negative
26	Blank							500
27	DRAQ5						1:100	166.667
