## Supplemental Table 10 for "Concerted epithelial and stromal changes during progression of Barrett’s Esophagus to invasive adenocarcinoma exposed by multi-scale, multi-omics analysis"

### Sheet: Supplemental_Table_Percentages_
community	Associated Diganostic Phase	Stroma	Endothelial aSMAhi	Endothelial	Lymphatic	Smooth Muscle	Endothelial CD36hi	Nerve	Stroma CD73+	Lymphatic CD73+	Neutrophil	DC	CD4+ Treg	M1 Macrophage	CD8+ T cell	CD4+ T cell	Plasma	M2 Macrophage	B cell	Foveloar	Epithelial	Neuroendocrine	Neck	Chief	Goblet	Parietal	Squamous	Paneth
Squamous Epithelial	mNE	2.36304	0.00835736	1.51268	0.152522	0.225649	0.605909	0.28624	0	0.00626802	0.292508	0.0438761	0.399064	0.620534	2.52601	0.900506	0.12745	0.488906	0.0313401	0.603819	1.15541	0.0417868	0.0208934	0.0188041	0.200577	0.0271614	87.3407	0
Specialized & Mature Intestinal	M	5.62605	0.00455772	2.15307	0.947094	2.37275	2.62433	0.447568	0	0.010027	1.53777	0.290782	0.411106	1.8158	6.21582	1.85408	1.58973	1.79665	0.102093	50.8395	8.51747	1.19868	2.55415	0.347298	5.68256	0.617115	0.418399	0.0255232
Inflamed Dysplasia	D	3.79721	0.00515925	5.32606	3.43778	1.15739	0.586435	0.0808282	0.0171975	0	18.2809	0.416179	1.83497	4.1532	2.7516	1.89688	0.921786	3.07147	0.20809	10.4974	33.0777	0.41274	0.624269	0.0636307	6.90136	0.082548	0.350829	0.0464332
Inflamed Mature Intestinal	T	8.24768	0.00679194	4.98981	2.2187	4.83133	0.882952	1.0369	0.104143	0.0792393	3.79896	0.989359	4.96264	9.89586	13.4548	12.9183	3.23523	5.96106	5.72787	2.1055	9.30269	0.457324	1.24066	0.144895	0.532035	0.194702	1.90627	0.774281
